# Systems-level Investigation of the Anxiolytic Gut–Brain Interactions induced by Paraprobiotic *Lactobacillus brevis* SBC8803 in Zebrafish

**DOI:** 10.64898/2026.02.04.703736

**Authors:** Azusa Kubota, Liqing Zang, Takuro Shinkai, Misa Nakai, Atsushi Tajima, Yasuhito Shimada

## Abstract

Anxiety disorders are among the most prevalent mental health conditions worldwide, and interest in psychobiotics—live or inactivated microorganisms that beneficially modulate the microbiota–gut–brain axis—is increasing. Heat-killed *Lactobacillus brevis* SBC8803 enhances serotonin (5-hydroxytryptamine; 5-HT) signaling and ameliorates stress-related phenotypes in mammals, although the gut–brain pathways mediating these effects remain incompletely defined. Here, we investigated the anxiolytic effects and underlying molecular mechanisms of oral SBC8803 administration in adult zebrafish.

Adult male AB-strain zebrafish were fed a diet containing heat-killed SBC8803 for 4 weeks, and anxiety-like behavior was evaluated using the novel tank test. SBC8803-treated fish exhibited a shorter latency to enter the upper half of the tank and more frequent transitions into the upper half, consistent with reduced anxiety-like behavior. To explore underlying mechanisms, we performed brain RNA sequencing and 16S rRNA gene sequencing of intestinal contents, followed by integrative multi-omics analyses. Brain transcriptomic profiling identified differentially expressed genes and enrichment of serotonin receptor, CREB, and oxytocin signaling pathways, suggesting enhanced monoaminergic and plasticity-related signaling. Microbiome functional prediction indicated SBC8803-associated shifts in lipid and vitamin metabolism, including pathways related to riboflavin (vitamin B2) and tryptophan.

Gene set variation analysis combined with DIABLO-based data integration revealed coordinated changes between microbial metabolic and brain signaling pathways, consistent with a vitamin B–serotonin–anti-inflammatory axis linking gut metabolism to neural regulation. Furthermore, residual correlation analysis showed innate gut–brain coordination independent of SBC8803 effect, such as the coupling between brain arachidonic acid and gut histidine metabolism. These findings support the biological validity of SBC8803 administration-associated interactions observed in the multi-omics analyses. Collectively, these findings indicate that the paraprobiotic SBC8803 exerts anxiolytic-like effects in zebrafish and reshapes gut–brain network states at behavioral, microbial, and transcriptomic levels, providing a mechanistic framework for considering heat-killed SBC8803 as a candidate psychobiotic for anxiety-related conditions.
