## Supplementary material for "Systems-level Investigation of the Anxiolytic Gut–Brain Interactions induced by Paraprobiotic *Lactobacillus brevis* SBC8803 in Zebrafish": The complete list of differentially expressed genes (DEGs)

### Sheet: DEG_padj0.1_FC1.2
ensembl.gene.id	baseMean	log2FoldChange	lfcSE	stat	pvalue	padj	Significance	external_gene_name	description
ENSDARG00000000212	456.187	4.64675	0.839739	5.53356	3.13791e-08	8.10523e-05	Upregulated	krt97	keratin 97 [Source:ZFIN;Acc:ZDB-GENE-040718-78]
ENSDARG00000003808	103.399	3.73423	0.838088	4.45565	8.36385e-06	0.0044311	Upregulated	aqp3a	aquaporin 3a [Source:ZFIN;Acc:ZDB-GENE-040426-2826]
ENSDARG00000004301	64.3838	0.919685	0.255793	3.59543	0.000323862	0.057572	Upregulated	rhogb	ras homolog family member Gb [Source:ZFIN;Acc:ZDB-GENE-030131-8877]
ENSDARG00000004748	53.4234	5.09361	1.15776	4.39954	1.08478e-05	0.00530106	Upregulated	zgc:100868	zgc:100868 [Source:ZFIN;Acc:ZDB-GENE-040801-33]
ENSDARG00000004875	477.454	0.361304	0.0990114	3.64911	0.000263146	0.0528661	Upregulated
ENSDARG00000006112	34.4238	1.65555	0.487333	3.39715	0.000680911	0.0932693	Upregulated	myof	myoferlin [Source:ZFIN;Acc:ZDB-GENE-040426-1138]
ENSDARG00000006588	444.077	5.11785	1.05373	4.85688	1.19248e-06	0.000980055	Upregulated	zgc:111983	zgc:111983 [Source:ZFIN;Acc:ZDB-GENE-050417-335]
ENSDARG00000008165	31.2537	1.11179	0.296845	3.74537	0.000180131	0.0401224	Upregulated	caspa	caspase a [Source:ZFIN;Acc:ZDB-GENE-000616-3]
ENSDARG00000009311	2192.74	0.364472	0.104317	3.49388	0.000476062	0.0761742	Upregulated	pvalb6	parvalbumin 6 [Source:ZFIN;Acc:ZDB-GENE-040912-95]
ENSDARG00000009544	48.8317	4.92909	0.966975	5.09743	3.44296e-07	0.000518768	Upregulated	cldnb	claudin b [Source:ZFIN;Acc:ZDB-GENE-010328-2]
ENSDARG00000009901	42.4947	0.850376	0.236173	3.60065	0.000317422	0.057393	Upregulated	SLC38A5	solute carrier family 38 member 5 [Source:HGNC Symbol;Acc:HGNC:18070]
ENSDARG00000010572	125.684	0.847182	0.210366	4.02718	5.64505e-05	0.0173161	Upregulated	slc25a25a	solute carrier family 25 member 25a [Source:ZFIN;Acc:ZDB-GENE-040426-2396]
ENSDARG00000012972	99.5886	2.19334	0.592806	3.69992	0.000215663	0.0448208	Upregulated	cfl1l	cofilin 1 (non-muscle), like [Source:ZFIN;Acc:ZDB-GENE-040426-2770]
ENSDARG00000012981	35.0262	2.44666	0.560167	4.36774	1.2554e-05	0.00597341	Upregulated	osbpl7	oxysterol binding protein-like 7 [Source:ZFIN;Acc:ZDB-GENE-041010-212]
ENSDARG00000016156	327.101	0.582983	0.100853	5.78051	7.44725e-09	2.69307e-05	Upregulated	fam53b	family with sequence similarity 53 member B [Source:ZFIN;Acc:ZDB-GENE-040426-2495]
ENSDARG00000017211	1141.89	-0.265962	0.0650364	-4.08943	4.32439e-05	0.0144795	Downregulated	plxnb1b	plexin b1b [Source:ZFIN;Acc:ZDB-GENE-090812-4]
ENSDARG00000017624	314.286	3.11539	0.753017	4.13721	3.51554e-05	0.0121695	Upregulated	krt4	keratin 4 [Source:ZFIN;Acc:ZDB-GENE-000607-83]
ENSDARG00000018179	790.5	0.34667	0.08186	4.23491	2.28644e-05	0.00961422	Upregulated	acvrl1	activin A receptor like type 1 [Source:ZFIN;Acc:ZDB-GENE-021003-1]
ENSDARG00000020822	234.922	-0.371996	0.0998683	-3.72487	0.000195417	0.0425703	Downregulated	ift22	intraflagellar transport 22 homolog (Chlamydomonas) [Source:ZFIN;Acc:ZDB-GENE-050417-439]
ENSDARG00000021787	56.4531	3.30644	0.664528	4.97563	6.50359e-07	0.000653285	Upregulated	abcb5	ATP-binding cassette, sub-family B (MDR/TAP), member 5 [Source:ZFIN;Acc:ZDB-GENE-030131-6414]
ENSDARG00000022503	46.1653	-1.56249	0.401893	-3.88782	0.00010115	0.0268955	Downregulated	PKD2L1	polycystin 2 like 1, transient receptor potential cation channel [Source:HGNC Symbol;Acc:HGNC:9011]
ENSDARG00000024815	219.451	2.57834	0.509936	5.05619	4.27704e-07	0.000594871	Upregulated	ogfr2	opioid growth factor receptor 2 [Source:ZFIN;Acc:ZDB-GENE-030616-523]
ENSDARG00000026726	199.542	1.509	0.444088	3.39798	0.000678851	0.0932693	Upregulated	anxa1a	annexin A1a [Source:ZFIN;Acc:ZDB-GENE-030131-6664]
ENSDARG00000028228	9860.86	-0.351947	0.0940325	-3.74283	0.000181961	0.0401224	Downregulated	zbtb18	zinc finger and BTB domain containing 18 [Source:ZFIN;Acc:ZDB-GENE-050419-73]
ENSDARG00000029019	378.323	0.912889	0.26054	3.50384	0.000458609	0.0740367	Upregulated	epb41b	erythrocyte membrane protein band 4.1b [Source:ZFIN;Acc:ZDB-GENE-030130-1]
ENSDARG00000031588	149.861	4.26797	0.829894	5.1428	2.70681e-07	0.000444925	Upregulated	si:dkey-239b22.1	si:dkey-239b22.1 [Source:ZFIN;Acc:ZDB-GENE-131119-12]
ENSDARG00000031952	24.1841	1.6439	0.476	3.45356	0.000553231	0.0813249	Upregulated	mb	myoglobin [Source:ZFIN;Acc:ZDB-GENE-040426-1430]
ENSDARG00000033683	584.193	-0.497375	0.101951	-4.87857	1.06859e-06	0.00092006	Downregulated	tpma	alpha-tropomyosin [Source:ZFIN;Acc:ZDB-GENE-990415-269]
ENSDARG00000033760	18.3263	2.56478	0.737185	3.47915	0.000503002	0.0764267	Upregulated	pmelb	premelanosome protein b [Source:ZFIN;Acc:ZDB-GENE-050912-2]
ENSDARG00000034852	370.393	1.00691	0.288981	3.48435	0.000493327	0.0764267	Upregulated	nt5c2l1	5'-nucleotidase, cytosolic II, like 1 [Source:ZFIN;Acc:ZDB-GENE-031006-8]
ENSDARG00000035018	78.4528	1.15846	0.301863	3.8377	0.00012419	0.0316985	Upregulated	thy1	Thy-1 cell surface antigen [Source:ZFIN;Acc:ZDB-GENE-030131-8561]
ENSDARG00000035895	340.629	-0.331025	0.0918409	-3.60434	0.000312952	0.057393	Downregulated	fndc5b	fibronectin type III domain containing 5b [Source:ZFIN;Acc:ZDB-GENE-060503-916]
ENSDARG00000036028	1068.85	-1.51797	0.336914	-4.50549	6.62188e-06	0.00374157	Downregulated	arrdc3b	arrestin domain containing 3b [Source:ZFIN;Acc:ZDB-GENE-040912-182]
ENSDARG00000036830	2005.34	3.33593	0.702362	4.74958	2.03836e-06	0.00160241	Upregulated	krt91	keratin 91 [Source:ZFIN;Acc:ZDB-GENE-040801-181]
ENSDARG00000037421	18006.4	-0.507399	0.122324	-4.14798	3.3542e-05	0.0121695	Downregulated	egr1	early growth response 1 [Source:ZFIN;Acc:ZDB-GENE-980526-320]
ENSDARG00000038559	2311.31	-1.23776	0.236266	-5.23883	1.61595e-07	0.000324645	Downregulated	h1-0	H1.0 linker histone [Source:ZFIN;Acc:ZDB-GENE-030131-337]
ENSDARG00000038785	1424.69	0.460624	0.134011	3.43722	0.000587728	0.0850136	Upregulated	abcf2a	ATP-binding cassette, sub-family F (GCN20), member 2a [Source:ZFIN;Acc:ZDB-GENE-030131-8714]
ENSDARG00000039499	45.6271	4.02371	0.882365	4.56015	5.11177e-06	0.00308086	Upregulated	soul2	heme-binding protein soul2 [Source:ZFIN;Acc:ZDB-GENE-030131-2524]
ENSDARG00000040534	91.7687	4.93899	0.913819	5.40477	6.4891e-08	0.000146662	Upregulated	epcam	epithelial cell adhesion molecule [Source:ZFIN;Acc:ZDB-GENE-040426-2209]
ENSDARG00000040628	16.3637	2.13094	0.510473	4.17443	2.98732e-05	0.011674	Upregulated	cldn8.2	claudin 8.2 [Source:ZFIN;Acc:ZDB-GENE-050417-331]
ENSDARG00000041433	197.715	5.85167	0.962263	6.08116	1.19319e-09	1.38907e-05	Upregulated	si:dkey-7c18.24	si:dkey-7c18.24 [Source:ZFIN;Acc:ZDB-GENE-041014-63]
ENSDARG00000042055	18.9912	2.2302	0.614663	3.62833	0.000285264	0.0548708	Upregulated	niban1a	niban apoptosis regulator 1a [Source:ZFIN;Acc:ZDB-GENE-041014-181]
ENSDARG00000042667	637.144	1.23638	0.342926	3.6054	0.000311675	0.057393	Upregulated	klf2a	Kruppel like factor 2a [Source:ZFIN;Acc:ZDB-GENE-011109-1]
ENSDARG00000043093	51.909	1.71357	0.461918	3.70968	0.000207522	0.0436304	Upregulated	mpeg1.2	macrophage expressed 1, tandem duplicate 2 [Source:ZFIN;Acc:ZDB-GENE-050522-305]
ENSDARG00000043128	27.3789	5.3701	1.07597	4.99092	6.00936e-07	0.00063931	Upregulated	cldne	claudin e [Source:ZFIN;Acc:ZDB-GENE-010328-5]
ENSDARG00000051861	68.1372	2.72011	0.589265	4.61611	3.90996e-06	0.00252486	Upregulated	pkp3a	plakophilin 3a [Source:ZFIN;Acc:ZDB-GENE-060512-114]
ENSDARG00000052322	121.825	0.855197	0.2036	4.20037	2.66476e-05	0.010707	Upregulated	tlr5b	toll-like receptor 5b [Source:ZFIN;Acc:ZDB-GENE-040219-15]
ENSDARG00000052626	91.6375	5.2952	1.07756	4.91407	8.92037e-07	0.000806446	Upregulated
ENSDARG00000052690	2408.14	-0.550423	0.162445	-3.38836	0.000703114	0.0955865	Downregulated	arrdc3a	arrestin domain containing 3a [Source:ZFIN;Acc:ZDB-GENE-030131-2913]
ENSDARG00000052826	37.1343	1.54781	0.429077	3.60729	0.000309416	0.057393	Upregulated	runx3	RUNX family transcription factor 3 [Source:ZFIN;Acc:ZDB-GENE-000605-2]
ENSDARG00000053110	618.144	0.337803	0.0812141	4.15942	3.1906e-05	0.0120186	Upregulated	pkib	protein kinase (cAMP-dependent, catalytic) inhibitor beta [Source:ZFIN;Acc:ZDB-GENE-041014-312]
ENSDARG00000053684	131.495	1.44998	0.35608	4.07207	4.65964e-05	0.0150448	Upregulated	aldob	aldolase b, fructose-bisphosphate [Source:ZFIN;Acc:ZDB-GENE-030131-383]
ENSDARG00000054058	1877.97	-1.22817	0.276986	-4.43403	9.24857e-06	0.00464509	Downregulated	h1-10	H1.10 linker histone [Source:ZFIN;Acc:ZDB-GENE-030131-1228]
ENSDARG00000054616	64.3738	2.74965	0.653578	4.20707	2.58702e-05	0.0106309	Upregulated	cldni	claudin i [Source:ZFIN;Acc:ZDB-GENE-010328-9]
ENSDARG00000054755	30.2032	1.08563	0.318541	3.40813	0.000654097	0.0909748	Upregulated	alox5ap	arachidonate 5-lipoxygenase-activating protein [Source:ZFIN;Acc:ZDB-GENE-030131-9322]
ENSDARG00000054807	1006.25	0.392731	0.103392	3.79846	0.000145599	0.0351011	Upregulated	sec13	SEC13 homolog, nuclear pore and COPII coat complex component [Source:ZFIN;Acc:ZDB-GENE-040426-2649]
ENSDARG00000055595	23.65	2.31042	0.641439	3.60194	0.000315852	0.057393	Upregulated	clul1	clusterin-like 1 (retinal) [Source:ZFIN;Acc:ZDB-GENE-031118-57]
ENSDARG00000056773	82.0011	5.08177	1.01	5.03146	4.86747e-07	0.000628634	Upregulated	zgc:163079	zgc:163079 [Source:ZFIN;Acc:ZDB-GENE-030131-7428]
ENSDARG00000057452	991.653	-0.316495	0.0830778	-3.80962	0.000139181	0.0340072	Downregulated	ston2	stonin 2 [Source:ZFIN;Acc:ZDB-GENE-050913-137]
ENSDARG00000058348	437.094	0.684407	0.185776	3.68404	0.000229568	0.0466384	Upregulated	scinlb	scinderin like b [Source:ZFIN;Acc:ZDB-GENE-040426-2068]
ENSDARG00000058371	2118.55	3.74887	0.823433	4.55273	5.29534e-06	0.00308855	Upregulated	krt5	keratin 5 [Source:ZFIN;Acc:ZDB-GENE-991110-23]
ENSDARG00000058678	14.376	-4.70208	1.25564	-3.74477	0.000180561	0.0401224	Downregulated	aqp10b	aquaporin 10b [Source:ZFIN;Acc:ZDB-GENE-060503-57]
ENSDARG00000060102	642.411	0.397242	0.115659	3.43459	0.000593457	0.085161	Upregulated	KANK1	wu:fc93h12 [Source:ZFIN;Acc:ZDB-GENE-030131-4353]
ENSDARG00000061466	35.3493	1.48265	0.412456	3.59469	0.00032478	0.057572	Upregulated	cpne5a	copine Va [Source:ZFIN;Acc:ZDB-GENE-081105-9]
ENSDARG00000061602	782.466	0.725989	0.17562	4.13386	3.56718e-05	0.0121695	Upregulated	SSX2IP	SSX family member 2 interacting protein [Source:HGNC Symbol;Acc:HGNC:16509]
ENSDARG00000068166	424.997	-0.407987	0.0956676	-4.26463	2.00232e-05	0.00883021	Downregulated	whrnb	whirlin b [Source:ZFIN;Acc:ZDB-GENE-060526-377]
ENSDARG00000068367	146.065	0.503307	0.147182	3.41963	0.000627072	0.0885788	Upregulated	nfkbie	nuclear factor of kappa light polypeptide gene enhancer in B-cells inhibitor, epsilon [Source:ZFIN;Acc:ZDB-GENE-061215-132]
ENSDARG00000069046	116.199	3.49119	0.816845	4.274	1.91996e-05	0.00870129	Upregulated
ENSDARG00000069295	216.505	0.625113	0.162654	3.8432	0.000121441	0.0316985	Upregulated	bcl6ab	BCL6A transcription repressor b [Source:ZFIN;Acc:ZDB-GENE-030131-7523]
ENSDARG00000069377	41.6496	2.34995	0.62736	3.74579	0.00017983	0.0401224	Upregulated
ENSDARG00000069476	82.6566	2.32106	0.569288	4.07712	4.55964e-05	0.0149896	Upregulated	spint2	serine peptidase inhibitor, Kunitz type, 2 [Source:ZFIN;Acc:ZDB-GENE-061013-323]
ENSDARG00000069795	127.235	0.542606	0.146049	3.71524	0.000203013	0.0431845	Upregulated	zgc:154058	zgc:154058 [Source:ZFIN;Acc:ZDB-GENE-060929-48]
ENSDARG00000069888	64.6346	1.32811	0.393782	3.37271	0.000744329	0.0996905	Upregulated	cldna	claudin a [Source:ZFIN;Acc:ZDB-GENE-010328-1]
ENSDARG00000070331	125.905	6.80089	1.17336	5.79607	6.78851e-09	2.69307e-05	Upregulated	muc5.1	mucin 5.1, oligomeric mucus/gel-forming [Source:ZFIN;Acc:ZDB-GENE-120822-1]
ENSDARG00000071059	858.821	-0.363118	0.107595	-3.37486	0.000738525	0.0996513	Downregulated	gtpbp2b	GTP binding protein 2b [Source:ZFIN;Acc:ZDB-GENE-050208-373]
ENSDARG00000071497	6128.71	-0.295283	0.0659595	-4.47673	7.57936e-06	0.0041528	Downregulated	zic3	zic family member 3 heterotaxy 1 (odd-paired homolog, Drosophila) [Source:ZFIN;Acc:ZDB-GENE-030708-2]
ENSDARG00000074359	35.9564	-1.87055	0.471605	-3.96634	7.29837e-05	0.0209463	Downregulated
ENSDARG00000074390	45.3412	1.80567	0.513929	3.51346	0.000442308	0.0727034	Upregulated	tmem176l.4	transmembrane protein 176l.4 [Source:ZFIN;Acc:ZDB-GENE-030131-3532]
ENSDARG00000074396	42.1323	0.817013	0.231938	3.52255	0.000427412	0.0722247	Upregulated	fscn2b	fascin actin-bundling protein 2b, retinal [Source:ZFIN;Acc:ZDB-GENE-040426-1740]
ENSDARG00000076093	193.3	1.22191	0.312572	3.90922	9.25954e-05	0.0253669	Upregulated
ENSDARG00000076163	76.1268	-1.00328	0.267288	-3.75355	0.000174348	0.0401224	Downregulated
ENSDARG00000076830	26.6368	4.82438	1.05417	4.57646	4.729e-06	0.00294845	Upregulated
ENSDARG00000076945	84.5364	1.80823	0.478921	3.77563	0.000159606	0.0374784	Upregulated	dsg2.1	desmoglein 2, tandem duplicate 1 [Source:ZFIN;Acc:ZDB-GENE-030131-7531]
ENSDARG00000077295	2029.02	0.440728	0.105668	4.17086	3.03454e-05	0.011674	Upregulated	akap6	A kinase (PRKA) anchor protein 6 [Source:ZFIN;Acc:ZDB-GENE-120207-2]
ENSDARG00000077618	80.2037	0.50821	0.142213	3.57358	0.000352129	0.061814	Upregulated	rin3	Ras and Rab interactor 3 [Source:ZFIN;Acc:ZDB-GENE-030131-8871]
ENSDARG00000078060	1210.03	-0.308054	0.0884088	-3.48442	0.000493198	0.0764267	Downregulated	syt7b	synaptotagmin VIIb [Source:ZFIN;Acc:ZDB-GENE-090601-6]
ENSDARG00000079126	32.2878	-1.63927	0.45122	-3.63298	0.000280169	0.0544702	Downregulated
ENSDARG00000079345	72.7296	2.48762	0.70113	3.54802	0.00038814	0.0662072	Upregulated	si:ch211-217k17.10	si:ch211-217k17.10 [Source:ZFIN;Acc:ZDB-GENE-030131-8827]
ENSDARG00000079530	176.737	0.491913	0.122275	4.023	5.74618e-05	0.0173161	Upregulated
ENSDARG00000087863	28.5006	1.77082	0.514736	3.44025	0.000581177	0.0847441	Upregulated	cd44a	CD44 molecule (IN blood group) a [Source:ZFIN;Acc:ZDB-GENE-110429-1]
ENSDARG00000088308	208.894	0.375274	0.106937	3.50931	0.000449274	0.0731831	Upregulated	notchl	notch receptor, like [Source:ZFIN;Acc:ZDB-GENE-070220-2]
ENSDARG00000089586	348.11	1.0827	0.271869	3.98242	6.82166e-05	0.0198939	Upregulated	ncam3	neural cell adhesion molecule 3 [Source:ZFIN;Acc:ZDB-GENE-131127-340]
ENSDARG00000091101	119.886	0.716373	0.205746	3.48184	0.000497985	0.0764267	Upregulated	fabp10b	fatty acid binding protein 10b, liver basic [Source:ZFIN;Acc:ZDB-GENE-100217-2]
ENSDARG00000091757	31.1698	4.82225	0.798321	6.04049	1.53649e-09	1.38907e-05	Upregulated	ADGRF1	adhesion G protein-coupled receptor F1 [Source:HGNC Symbol;Acc:HGNC:18990]
ENSDARG00000091836	99.5256	0.497699	0.142964	3.4813	0.000498985	0.0764267	Upregulated	casp7	caspase 7, apoptosis-related cysteine peptidase [Source:ZFIN;Acc:ZDB-GENE-050522-506]
ENSDARG00000091996	37.7512	2.98497	0.808273	3.69302	0.000221603	0.0455319	Upregulated	tcnbb	transcobalamin beta b [Source:ZFIN;Acc:ZDB-GENE-030131-12]
ENSDARG00000094041	29.2297	3.26297	0.576677	5.65822	1.52949e-08	4.60912e-05	Upregulated	krt17	keratin 17 [Source:ZFIN;Acc:ZDB-GENE-060503-86]
ENSDARG00000094128	307.411	-0.429331	0.12373	-3.4699	0.000520643	0.0782975	Downregulated
ENSDARG00000094300	669.822	-0.311834	0.0899126	-3.46819	0.000523975	0.0782975	Downregulated	nupr1a	nuclear protein 1a [Source:ZFIN;Acc:ZDB-GENE-070705-255]
ENSDARG00000096712	76.8042	4.69438	0.998594	4.70099	2.58905e-06	0.0018725	Upregulated	si:dkey-193p11.2	si:dkey-193p11.2 [Source:ZFIN;Acc:ZDB-GENE-030131-8407]
ENSDARG00000097157	59.4494	5.37629	1.13419	4.74021	2.13495e-06	0.00160842	Upregulated	si:ch211-207n23.2	si:ch211-207n23.2 [Source:ZFIN;Acc:ZDB-GENE-131121-310]
ENSDARG00000097238	2908.32	1.60556	0.464073	3.45972	0.000540747	0.0801413	Upregulated	ba1l	ba1 globin, like [Source:ZFIN;Acc:ZDB-GENE-040901-4]
ENSDARG00000097539	86.1364	2.62802	0.685503	3.83371	0.000126226	0.0316985	Upregulated
ENSDARG00000097556	105.428	3.1083	0.910263	3.41473	0.000638443	0.089486	Upregulated	cyp8b1.2	cytochrome P450 family 8 subfamily B member 1, tandem duplicate 2 [Source:ZFIN;Acc:ZDB-GENE-080212-9]
ENSDARG00000098179	31.0613	-2.79575	0.751558	-3.71993	0.000199276	0.0428942	Downregulated
ENSDARG00000098315	28.5857	1.83774	0.478979	3.83678	0.000124657	0.0316985	Upregulated	cyp1a	cytochrome P450, family 1, subfamily A [Source:ZFIN;Acc:ZDB-GENE-011219-1]
ENSDARG00000098438	342.701	0.46063	0.107789	4.27342	1.92496e-05	0.00870129	Upregulated	slc6a6b	solute carrier family 6 member 6b [Source:ZFIN;Acc:ZDB-GENE-030131-3077]
ENSDARG00000098958	48.708	-2.65589	0.575314	-4.61642	3.90414e-06	0.00252486	Downregulated
ENSDARG00000099195	1020.65	-0.60815	0.136655	-4.45024	8.57742e-06	0.0044311	Downregulated	ier2a	immediate early response 2a [Source:ZFIN;Acc:ZDB-GENE-030131-9126]
ENSDARG00000100041	868.595	-0.91853	0.236191	-3.88893	0.000100687	0.0268955	Downregulated
ENSDARG00000100223	50.4294	2.55439	0.647786	3.94325	8.03834e-05	0.0227096	Upregulated	gpa33a	glycoprotein A33 (transmembrane), paralog a [Source:ZFIN;Acc:ZDB-GENE-080229-4]
ENSDARG00000100568	10.0522	-4.27824	1.24882	-3.42583	0.000612929	0.0872628	Downregulated
ENSDARG00000101043	74.4905	1.96992	0.516728	3.8123	0.000137681	0.0340072	Upregulated	ppl	periplakin [Source:ZFIN;Acc:ZDB-GENE-041008-196]
ENSDARG00000101146	36.3234	1.06103	0.301735	3.51644	0.000437373	0.0725517	Upregulated
ENSDARG00000101482	86.6719	0.928525	0.230704	4.02474	5.70387e-05	0.0173161	Upregulated	hk2	hexokinase 2 [Source:ZFIN;Acc:ZDB-GENE-040426-2017]
ENSDARG00000101894	107.96	0.658114	0.158774	4.14498	3.39841e-05	0.0121695	Upregulated	stk10	serine/threonine kinase 10 [Source:ZFIN;Acc:ZDB-GENE-040426-1136]
ENSDARG00000102332	60.0405	2.16694	0.571557	3.79128	0.00014987	0.0356553	Upregulated	spint1a	serine peptidase inhibitor, Kunitz type 1 a [Source:ZFIN;Acc:ZDB-GENE-040426-2169]
ENSDARG00000102370	73.9615	-5.79021	1.15557	-5.01069	5.42355e-07	0.00063931	Downregulated
ENSDARG00000102435	49.0015	1.4572	0.364985	3.99249	6.53832e-05	0.0193802	Upregulated	plekhf1	pleckstrin homology domain containing, family F (with FYVE domain) member 1 [Source:ZFIN;Acc:ZDB-GENE-040426-1289]
ENSDARG00000102750	42.1768	4.25201	0.822185	5.1716	2.32102e-07	0.000419664	Upregulated	cdh1	cadherin 1, type 1, E-cadherin (epithelial) [Source:ZFIN;Acc:ZDB-GENE-010606-1]
ENSDARG00000103199	116.211	5.451	0.939156	5.80414	6.46954e-09	2.69307e-05	Upregulated	si:dkey-247k7.2	si:dkey-247k7.2 [Source:ZFIN;Acc:ZDB-GENE-031118-45]
ENSDARG00000104016	149.972	4.25463	0.852483	4.99087	6.01088e-07	0.00063931	Upregulated	lgals4	galectin 4 [Source:ZFIN;Acc:ZDB-GENE-141222-13]
ENSDARG00000104687	320.423	-0.994096	0.240437	-4.13454	3.55674e-05	0.0121695	Downregulated	slc16a9b	solute carrier family 16 member 9b [Source:ZFIN;Acc:ZDB-GENE-040801-69]
ENSDARG00000105651	521.668	2.54421	0.600283	4.23836	2.25159e-05	0.00961422	Upregulated
ENSDARG00000107506	49.4434	-7.183	1.55487	-4.61967	3.84343e-06	0.00252486	Downregulated
ENSDARG00000114935	15.6215	1.98857	0.551639	3.60484	0.000312347	0.057393	Upregulated
ENSDARG00000115015	63.277	0.663252	0.186116	3.56365	0.000365727	0.0635838	Upregulated
ENSDARG00000115416	16.9151	-4.48067	0.91058	-4.92068	8.62451e-07	0.000806446	Downregulated
