## Supplementary material for "Systems-level Investigation of the Anxiolytic Gut–Brain Interactions induced by Paraprobiotic *Lactobacillus brevis* SBC8803 in Zebrafish": The top 10 taxa at each taxonomic level (phylum, class, order, family, genus, and species)

### Sheet: top10.group.phylum
Taxonomy	Proteobacteria	Fusobacteriota	Actinobacteriota	Firmicutes	Crenarchaeota	Bacteroidota	Gemmatimonadota	Acidobacteriota	Chloroflexi	Verrucomicrobiota	Others
Control	0.413096	0.396652	0.060558	0.030252	0.005269	0.036589	0.008455	0.009685	0.00886	0.002587	0.027997
SBC8803	0.396618	0.463208	0.01398	0.034379	0.019455	0.028867	0.001791	0.005323	0.013669	0.002105	0.020605

### Sheet: top10.group.class
Taxonomy	Gammaproteobacteria	Fusobacteriia	Alphaproteobacteria	Negativicutes	Nitrososphaeria	Bacteroidia	Actinobacteria	Clostridia	Thermoleophilia	Bacilli	Others
Control	0.362317	0.396652	0.050623	0.000739	0.00511	0.036228	0.034494	0.00777	0.011549	0.021645	0.072873
SBC8803	0.326606	0.463208	0.070008	0.000637	0.019455	0.028711	0.007557	0.007472	0.002292	0.02615	0.047904

### Sheet: top10.group.order
Taxonomy	Fusobacteriales	Enterobacterales	Xanthomonadales	Burkholderiales	Rhizobiales	Pseudomonadales	Nitrosopumilales	Bacteroidales	Veillonellales-Selenomonadales	Rhodobacterales	Others
Control	0.396652	0.246391	0.023322	0.055774	0.0154	0.02763	0.000929	0.02938	0.00064	0.015647	0.188235
SBC8803	0.463208	0.171802	0.050521	0.083573	0.031311	0.012446	0.018941	0.008965	0.000479	0.021908	0.136846

### Sheet: top10.group.family
Taxonomy	Fusobacteriaceae	Vibrionaceae	Xanthomonadaceae	Enterobacteriaceae	Comamonadaceae	Aeromonadaceae	Pseudomonadaceae	Nitrosopumilaceae	Rhodobacteraceae	Selenomonadaceae	Others
Control	0.396652	0.031679	0.023062	0.126407	0.026096	0.074253	0.025754	0.000929	0.015647	0.00038	0.279141
SBC8803	0.463208	0.04848	0.049964	0.016662	0.0468	0.086324	0.007909	0.018941	0.021908	0.00038	0.239424

### Sheet: top10.group.genus
Taxonomy	Cetobacterium	Vibrio	Stenotrophomonas	Plesiomonas	Delftia	Aeromonas	Pseudomonas	Megamonas	Bacteroides	Candidatus_Nitrosopumilus	Others
Control	0.396652	0.031679	0.018066	0.126077	0.009954	0.074253	0.025754	0.00038	0.001148	0.000311	0.315726
SBC8803	0.463208	0.04848	0.04381	0.016557	0.028321	0.086324	0.007909	0.000361	0.000317	0.009047	0.295666

### Sheet: top10.group.species
Taxonomy	Megamonas_funiformis	Firmicutes_bacterium_ZOR0006	Chitinilyticum_aquatile	Bifidobacterium_adolescentis	Bifidobacterium_longum	unculturable_Mariana_archaeon_no._15	Pseudomonas_sp_TN12	Sutterella_wadsworthensis	Bacteroides_dorei	Myxococcales_bacterium_enrichment_culture_clone_11380	Others
Control	0.00038	0.014754	0.003646	0.000269	0	0	0.000967	0.000136	0.000266	0.001195	0.978387
SBC8803	0.000361	0.015628	0.013485	0.000101	1e-05	0.001297	0.001636	3e-06	3.2e-05	0.000783	0.966664
