## Supplementary material for "Systems-level Investigation of the Anxiolytic Gut–Brain Interactions induced by Paraprobiotic *Lactobacillus brevis* SBC8803 in Zebrafish": List of enriched Gene Ontology (GO) terms identified by Gene Set Enrichment Analysis (GSEA)

### Sheet: clusterProfiler_gseGO
ID	ONTOLOGY	Description	setSize	enrichmentScore	NES	pvalue	p.adjust	qvalue	rank	leading_edge	core_enrichment
GO:0006952	BP	defense response	359	0.61405	1.98491	4.27804e-12	1.79507e-08	1.68915e-08	2111	tags=34%, list=12%, signal=31%	ENSDARG00000062788/ENSDARG00000026925/ENSDARG00000102332/ENSDARG00000099382/ENSDARG00000087863/ENSDARG00000043093/ENSDARG00000026049/ENSDARG00000100662/ENSDARG00000052039/ENSDARG00000086762/ENSDARG00000087057/ENSDARG00000024789/ENSDARG00000039351/ENSDARG00000090119/ENSDARG00000008165/ENSDARG00000033735/ENSDARG00000075592/ENSDARG00000028731/ENSDARG00000104045/ENSDARG00000069844/ENSDARG00000100927/…
GO:0006955	BP	immune response	385	0.589115	1.91068	3.63789e-10	7.63229e-07	7.18196e-07	2382	tags=39%, list=13%, signal=34%	ENSDARG00000100223/ENSDARG00000103716/ENSDARG00000099382/ENSDARG00000043093/ENSDARG00000044797/ENSDARG00000077862/ENSDARG00000095309/ENSDARG00000100662/ENSDARG00000052039/ENSDARG00000076586/ENSDARG00000039351/ENSDARG00000090119/ENSDARG00000008165/ENSDARG00000116524/ENSDARG00000038541/ENSDARG00000101030/ENSDARG00000104635/ENSDARG00000075592/ENSDARG00000104045/ENSDARG00000103466/ENSDARG00000079333/…
GO:0043207	BP	response to external biotic stimulus	319	0.595555	1.91286	2.4566e-09	2.06158e-06	1.93994e-06	2382	tags=38%, list=13%, signal=34%	ENSDARG00000062788/ENSDARG00000026925/ENSDARG00000099382/ENSDARG00000043093/ENSDARG00000026049/ENSDARG00000077862/ENSDARG00000100662/ENSDARG00000052039/ENSDARG00000087057/ENSDARG00000024789/ENSDARG00000039351/ENSDARG00000090119/ENSDARG00000008165/ENSDARG00000033735/ENSDARG00000075592/ENSDARG00000104045/ENSDARG00000099315/ENSDARG00000069844/ENSDARG00000103466/ENSDARG00000004301/ENSDARG00000004953/…
GO:0051707	BP	response to other organism	319	0.595555	1.91286	2.4566e-09	2.06158e-06	1.93994e-06	2382	tags=38%, list=13%, signal=34%	ENSDARG00000062788/ENSDARG00000026925/ENSDARG00000099382/ENSDARG00000043093/ENSDARG00000026049/ENSDARG00000077862/ENSDARG00000100662/ENSDARG00000052039/ENSDARG00000087057/ENSDARG00000024789/ENSDARG00000039351/ENSDARG00000090119/ENSDARG00000008165/ENSDARG00000033735/ENSDARG00000075592/ENSDARG00000104045/ENSDARG00000099315/ENSDARG00000069844/ENSDARG00000103466/ENSDARG00000004301/ENSDARG00000004953/…
GO:0044419	BP	biological process involved in interspecies interaction between organisms	325	0.592101	1.90526	1.86631e-09	2.06158e-06	1.93994e-06	2382	tags=38%, list=13%, signal=33%	ENSDARG00000062788/ENSDARG00000026925/ENSDARG00000099382/ENSDARG00000043093/ENSDARG00000026049/ENSDARG00000077862/ENSDARG00000100662/ENSDARG00000052039/ENSDARG00000087057/ENSDARG00000024789/ENSDARG00000039351/ENSDARG00000090119/ENSDARG00000008165/ENSDARG00000033735/ENSDARG00000075592/ENSDARG00000104045/ENSDARG00000099315/ENSDARG00000069844/ENSDARG00000103466/ENSDARG00000004301/ENSDARG00000004953/…
GO:0009607	BP	response to biotic stimulus	324	0.593435	1.90844	3.4463e-09	2.41011e-06	2.26791e-06	2382	tags=37%, list=13%, signal=33%	ENSDARG00000062788/ENSDARG00000026925/ENSDARG00000099382/ENSDARG00000043093/ENSDARG00000026049/ENSDARG00000077862/ENSDARG00000100662/ENSDARG00000052039/ENSDARG00000087057/ENSDARG00000024789/ENSDARG00000039351/ENSDARG00000090119/ENSDARG00000008165/ENSDARG00000033735/ENSDARG00000075592/ENSDARG00000104045/ENSDARG00000099315/ENSDARG00000069844/ENSDARG00000103466/ENSDARG00000004301/ENSDARG00000004953/…
GO:0098542	BP	defense response to other organism	261	0.607044	1.92172	2.55204e-08	1.52977e-05	1.43951e-05	2111	tags=36%, list=12%, signal=32%	ENSDARG00000026925/ENSDARG00000099382/ENSDARG00000043093/ENSDARG00000026049/ENSDARG00000100662/ENSDARG00000052039/ENSDARG00000087057/ENSDARG00000024789/ENSDARG00000039351/ENSDARG00000090119/ENSDARG00000008165/ENSDARG00000033735/ENSDARG00000075592/ENSDARG00000104045/ENSDARG00000069844/ENSDARG00000103466/ENSDARG00000004953/ENSDARG00000089901/ENSDARG00000021688/ENSDARG00000099980/ENSDARG00000052322/…
GO:0005882	CC	intermediate filament	47	0.830752	2.18959	4.79423e-08	2.51457e-05	2.36621e-05	143	tags=19%, list=1%, signal=19%	ENSDARG00000000212/ENSDARG00000058371/ENSDARG00000069046/ENSDARG00000036830/ENSDARG00000094041/ENSDARG00000017624/ENSDARG00000101043/ENSDARG00000041339/ENSDARG00000036840
GO:0006954	BP	inflammatory response	144	0.674283	2.04431	5.83082e-08	2.71846e-05	2.55806e-05	2111	tags=38%, list=12%, signal=33%	ENSDARG00000062788/ENSDARG00000026925/ENSDARG00000102332/ENSDARG00000087863/ENSDARG00000100662/ENSDARG00000052039/ENSDARG00000086762/ENSDARG00000039351/ENSDARG00000090119/ENSDARG00000008165/ENSDARG00000104045/ENSDARG00000100927/ENSDARG00000103466/ENSDARG00000052322/ENSDARG00000041917/ENSDARG00000040076/ENSDARG00000093779/ENSDARG00000075045/ENSDARG00000078602/ENSDARG00000058389/ENSDARG00000007358/…
GO:0045111	CC	intermediate filament cytoskeleton	49	0.819186	2.17047	8.14297e-08	3.41679e-05	3.21519e-05	143	tags=18%, list=1%, signal=18%	ENSDARG00000000212/ENSDARG00000058371/ENSDARG00000069046/ENSDARG00000036830/ENSDARG00000094041/ENSDARG00000017624/ENSDARG00000101043/ENSDARG00000041339/ENSDARG00000036840
GO:0060326	BP	cell chemotaxis	82	0.7412	2.10951	1.59936e-07	6.10082e-05	5.74085e-05	2119	tags=44%, list=12%, signal=39%	ENSDARG00000102332/ENSDARG00000100662/ENSDARG00000079802/ENSDARG00000039351/ENSDARG00000038541/ENSDARG00000103466/ENSDARG00000004301/ENSDARG00000055186/ENSDARG00000041917/ENSDARG00000041041/ENSDARG00000093779/ENSDARG00000075045/ENSDARG00000067916/ENSDARG00000058389/ENSDARG00000007358/ENSDARG00000010317/ENSDARG00000094706/ENSDARG00000090890/ENSDARG00000074283/ENSDARG00000041959/ENSDARG00000038010/…
GO:0045216	BP	cell-cell junction organization	77	0.745011	2.10377	1.77741e-07	6.215e-05	5.84829e-05	1968	tags=29%, list=11%, signal=26%	ENSDARG00000043128/ENSDARG00000009544/ENSDARG00000102750/ENSDARG00000054616/ENSDARG00000040628/ENSDARG00000076945/ENSDARG00000069888/ENSDARG00000087641/ENSDARG00000014047/ENSDARG00000061391/ENSDARG00000005108/ENSDARG00000076673/ENSDARG00000070787/ENSDARG00000014976/ENSDARG00000054060/ENSDARG00000022309/ENSDARG00000042357/ENSDARG00000034771/ENSDARG00000074829/ENSDARG00000063309/ENSDARG00000023026/…
GO:0006935	BP	chemotaxis	145	0.654225	1.98574	2.20196e-07	6.5996e-05	6.2102e-05	2119	tags=34%, list=12%, signal=30%	ENSDARG00000102332/ENSDARG00000100662/ENSDARG00000079802/ENSDARG00000039351/ENSDARG00000038541/ENSDARG00000103466/ENSDARG00000004301/ENSDARG00000055186/ENSDARG00000041917/ENSDARG00000041041/ENSDARG00000093779/ENSDARG00000075045/ENSDARG00000067916/ENSDARG00000058389/ENSDARG00000007358/ENSDARG00000010317/ENSDARG00000094706/ENSDARG00000090890/ENSDARG00000074283/ENSDARG00000037960/ENSDARG00000086616/…
GO:0042330	BP	taxis	145	0.654225	1.98574	2.20196e-07	6.5996e-05	6.2102e-05	2119	tags=34%, list=12%, signal=30%	ENSDARG00000102332/ENSDARG00000100662/ENSDARG00000079802/ENSDARG00000039351/ENSDARG00000038541/ENSDARG00000103466/ENSDARG00000004301/ENSDARG00000055186/ENSDARG00000041917/ENSDARG00000041041/ENSDARG00000093779/ENSDARG00000075045/ENSDARG00000067916/ENSDARG00000058389/ENSDARG00000007358/ENSDARG00000010317/ENSDARG00000094706/ENSDARG00000090890/ENSDARG00000074283/ENSDARG00000037960/ENSDARG00000086616/…
GO:0019221	BP	cytokine-mediated signaling pathway	119	0.682429	2.03178	5.70696e-07	0.000140861	0.00013255	2384	tags=47%, list=13%, signal=41%	ENSDARG00000100662/ENSDARG00000076586/ENSDARG00000039351/ENSDARG00000039863/ENSDARG00000028731/ENSDARG00000103466/ENSDARG00000055186/ENSDARG00000041917/ENSDARG00000069311/ENSDARG00000041041/ENSDARG00000069961/ENSDARG00000093779/ENSDARG00000090834/ENSDARG00000075045/ENSDARG00000058389/ENSDARG00000102583/ENSDARG00000094706/ENSDARG00000010252/ENSDARG00000038095/ENSDARG00000070668/ENSDARG00000045959/…
GO:0034097	BP	response to cytokine	135	0.664485	2.0009	5.42726e-07	0.000140861	0.00013255	2445	tags=44%, list=14%, signal=39%	ENSDARG00000100662/ENSDARG00000076586/ENSDARG00000039351/ENSDARG00000039863/ENSDARG00000028731/ENSDARG00000103466/ENSDARG00000055186/ENSDARG00000041917/ENSDARG00000069311/ENSDARG00000041041/ENSDARG00000069961/ENSDARG00000093779/ENSDARG00000090834/ENSDARG00000075045/ENSDARG00000058389/ENSDARG00000102583/ENSDARG00000094706/ENSDARG00000010252/ENSDARG00000038095/ENSDARG00000070668/ENSDARG00000045959/…
GO:1901652	BP	response to peptide	135	0.664485	2.0009	5.42726e-07	0.000140861	0.00013255	2445	tags=44%, list=14%, signal=39%	ENSDARG00000100662/ENSDARG00000076586/ENSDARG00000039351/ENSDARG00000039863/ENSDARG00000028731/ENSDARG00000103466/ENSDARG00000055186/ENSDARG00000041917/ENSDARG00000069311/ENSDARG00000041041/ENSDARG00000069961/ENSDARG00000093779/ENSDARG00000090834/ENSDARG00000075045/ENSDARG00000058389/ENSDARG00000102583/ENSDARG00000094706/ENSDARG00000010252/ENSDARG00000038095/ENSDARG00000070668/ENSDARG00000045959/…
GO:0007043	BP	cell-cell junction assembly	49	0.794758	2.10575	1.00047e-06	0.000233221	0.00021946	441	tags=18%, list=2%, signal=18%	ENSDARG00000043128/ENSDARG00000009544/ENSDARG00000102750/ENSDARG00000054616/ENSDARG00000040628/ENSDARG00000076945/ENSDARG00000069888/ENSDARG00000087641/ENSDARG00000014047
GO:0002682	BP	regulation of immune system process	306	0.552223	1.76835	1.35609e-06	0.000299482	0.000281811	2140	tags=32%, list=12%, signal=29%	ENSDARG00000077862/ENSDARG00000116524/ENSDARG00000101030/ENSDARG00000104635/ENSDARG00000104045/ENSDARG00000008333/ENSDARG00000079333/ENSDARG00000089901/ENSDARG00000052322/ENSDARG00000004433/ENSDARG00000006560/ENSDARG00000040076/ENSDARG00000102525/ENSDARG00000067916/ENSDARG00000094012/ENSDARG00000017565/ENSDARG00000010619/ENSDARG00000007358/ENSDARG00000038792/ENSDARG00000104197/ENSDARG00000101894/…
GO:0140546	BP	defense response to symbiont	220	0.590054	1.84703	1.58005e-06	0.00031571	0.000297082	2379	tags=38%, list=13%, signal=33%	ENSDARG00000099382/ENSDARG00000026049/ENSDARG00000100662/ENSDARG00000052039/ENSDARG00000087057/ENSDARG00000024789/ENSDARG00000039351/ENSDARG00000090119/ENSDARG00000008165/ENSDARG00000075592/ENSDARG00000104045/ENSDARG00000103466/ENSDARG00000004953/ENSDARG00000021688/ENSDARG00000099980/ENSDARG00000052322/ENSDARG00000041917/ENSDARG00000041041/ENSDARG00000037598/ENSDARG00000040076/ENSDARG00000102525/…
GO:0005198	MF	structural molecule activity	367	0.530772	1.71841	1.51126e-06	0.00031571	0.000297082	752	tags=7%, list=4%, signal=7%	ENSDARG00000043128/ENSDARG00000009544/ENSDARG00000000212/ENSDARG00000058371/ENSDARG00000069046/ENSDARG00000036830/ENSDARG00000094041/ENSDARG00000017624/ENSDARG00000054616/ENSDARG00000040628/ENSDARG00000101043/ENSDARG00000041339/ENSDARG00000012422/ENSDARG00000069888/ENSDARG00000036840/ENSDARG00000035809/ENSDARG00000012405/ENSDARG00000042708/ENSDARG00000053066/ENSDARG00000014047/ENSDARG00000101380/…
GO:0005930	CC	axoneme	68	-0.64446	-2.16598	1.66196e-06	0.000316154	0.0002975	4188	tags=63%, list=23%, signal=49%	ENSDARG00000042182/ENSDARG00000068468/ENSDARG00000056193/ENSDARG00000006981/ENSDARG00000089458/ENSDARG00000000606/ENSDARG00000087373/ENSDARG00000100115/ENSDARG00000031886/ENSDARG00000056764/ENSDARG00000037079/ENSDARG00000038024/ENSDARG00000075245/ENSDARG00000059911/ENSDARG00000087352/ENSDARG00000032005/ENSDARG00000075898/ENSDARG00000077928/ENSDARG00000004204/ENSDARG00000100892/ENSDARG00000038788/…
GO:0071345	BP	cellular response to cytokine stimulus	125	0.667672	1.99927	1.73297e-06	0.000316154	0.0002975	2384	tags=45%, list=13%, signal=39%	ENSDARG00000100662/ENSDARG00000076586/ENSDARG00000039351/ENSDARG00000039863/ENSDARG00000028731/ENSDARG00000103466/ENSDARG00000055186/ENSDARG00000041917/ENSDARG00000069311/ENSDARG00000041041/ENSDARG00000069961/ENSDARG00000093779/ENSDARG00000090834/ENSDARG00000075045/ENSDARG00000058389/ENSDARG00000102583/ENSDARG00000094706/ENSDARG00000010252/ENSDARG00000038095/ENSDARG00000070668/ENSDARG00000045959/…
GO:0055113	BP	epiboly involved in gastrulation with mouth forming second	47	0.791568	2.08631	2.78016e-06	0.000486065	0.000457386	880	tags=17%, list=5%, signal=16%	ENSDARG00000043128/ENSDARG00000040534/ENSDARG00000102750/ENSDARG00000076945/ENSDARG00000070434/ENSDARG00000032631/ENSDARG00000088091/ENSDARG00000087198
GO:0099568	CC	cytoplasmic region	89	-0.618313	-2.16594	4.1393e-06	0.000694739	0.000653747	4284	tags=57%, list=24%, signal=44%	ENSDARG00000079378/ENSDARG00000042182/ENSDARG00000068468/ENSDARG00000056193/ENSDARG00000006981/ENSDARG00000089458/ENSDARG00000045618/ENSDARG00000000606/ENSDARG00000087373/ENSDARG00000100115/ENSDARG00000031886/ENSDARG00000056764/ENSDARG00000037079/ENSDARG00000038024/ENSDARG00000063299/ENSDARG00000075245/ENSDARG00000059911/ENSDARG00000087352/ENSDARG00000032005/ENSDARG00000075898/ENSDARG00000061829/…
GO:0050900	BP	leukocyte migration	98	0.693386	2.01648	5.4685e-06	0.000849845	0.000799701	2119	tags=35%, list=12%, signal=31%	ENSDARG00000102332/ENSDARG00000100662/ENSDARG00000079802/ENSDARG00000089901/ENSDARG00000044318/ENSDARG00000041041/ENSDARG00000093779/ENSDARG00000075045/ENSDARG00000067916/ENSDARG00000007358/ENSDARG00000010317/ENSDARG00000094706/ENSDARG00000101894/ENSDARG00000089043/ENSDARG00000074283/ENSDARG00000038095/ENSDARG00000004473/ENSDARG00000041959/ENSDARG00000038010/ENSDARG00000018283/ENSDARG00000102986/…
GO:0046906	MF	tetrapyrrole binding	115	0.652035	1.93257	5.34532e-06	0.000849845	0.000799701	1619	tags=23%, list=9%, signal=21%	ENSDARG00000097559/ENSDARG00000039499/ENSDARG00000097556/ENSDARG00000091996/ENSDARG00000026925/ENSDARG00000098315/ENSDARG00000031952/ENSDARG00000097238/ENSDARG00000101789/ENSDARG00000089087/ENSDARG00000079078/ENSDARG00000097011/ENSDARG00000055159/ENSDARG00000053530/ENSDARG00000101195/ENSDARG00000004539/ENSDARG00000045144/ENSDARG00000018283/ENSDARG00000069734/ENSDARG00000104593/ENSDARG00000013524/…
GO:0034329	BP	cell junction assembly	144	0.621981	1.88574	1.01049e-05	0.00146207	0.0013758	856	tags=9%, list=5%, signal=9%	ENSDARG00000043128/ENSDARG00000009544/ENSDARG00000102750/ENSDARG00000054616/ENSDARG00000040628/ENSDARG00000076945/ENSDARG00000069888/ENSDARG00000035018/ENSDARG00000087641/ENSDARG00000014047/ENSDARG00000098774/ENSDARG00000006526/ENSDARG00000005108
GO:0070161	CC	anchoring junction	301	0.534571	1.70969	9.83944e-06	0.00146207	0.0013758	2044	tags=18%, list=11%, signal=16%	ENSDARG00000043128/ENSDARG00000009544/ENSDARG00000102750/ENSDARG00000054616/ENSDARG00000051861/ENSDARG00000040628/ENSDARG00000076945/ENSDARG00000069888/ENSDARG00000076789/ENSDARG00000093349/ENSDARG00000099690/ENSDARG00000022841/ENSDARG00000017320/ENSDARG00000087641/ENSDARG00000042866/ENSDARG00000044318/ENSDARG00000014047/ENSDARG00000023188/ENSDARG00000069450/ENSDARG00000010728/ENSDARG00000070357/…
GO:0032838	CC	plasma membrane bounded cell projection cytoplasm	72	-0.641088	-2.17961	1.15454e-05	0.00161482	0.00151954	4188	tags=61%, list=23%, signal=47%	ENSDARG00000042182/ENSDARG00000068468/ENSDARG00000056193/ENSDARG00000006981/ENSDARG00000089458/ENSDARG00000000606/ENSDARG00000087373/ENSDARG00000100115/ENSDARG00000031886/ENSDARG00000056764/ENSDARG00000037079/ENSDARG00000038024/ENSDARG00000075245/ENSDARG00000059911/ENSDARG00000087352/ENSDARG00000032005/ENSDARG00000075898/ENSDARG00000077928/ENSDARG00000004204/ENSDARG00000059575/ENSDARG00000100892/…
GO:0097014	CC	ciliary plasm	69	-0.642322	-2.16695	1.4819e-05	0.00194315	0.00182849	4188	tags=62%, list=23%, signal=48%	ENSDARG00000042182/ENSDARG00000068468/ENSDARG00000056193/ENSDARG00000006981/ENSDARG00000089458/ENSDARG00000000606/ENSDARG00000087373/ENSDARG00000100115/ENSDARG00000031886/ENSDARG00000056764/ENSDARG00000037079/ENSDARG00000038024/ENSDARG00000075245/ENSDARG00000059911/ENSDARG00000087352/ENSDARG00000032005/ENSDARG00000075898/ENSDARG00000077928/ENSDARG00000004204/ENSDARG00000100892/ENSDARG00000038788/…
GO:1990266	BP	neutrophil migration	49	0.758794	2.01046	1.44166e-05	0.00194315	0.00182849	2119	tags=43%, list=12%, signal=38%	ENSDARG00000102332/ENSDARG00000100662/ENSDARG00000079802/ENSDARG00000093779/ENSDARG00000075045/ENSDARG00000067916/ENSDARG00000094706/ENSDARG00000089043/ENSDARG00000074283/ENSDARG00000041959/ENSDARG00000038010/ENSDARG00000018283/ENSDARG00000044001/ENSDARG00000098700/ENSDARG00000041107/ENSDARG00000104474/ENSDARG00000074849/ENSDARG00000051975/ENSDARG00000016939/ENSDARG00000018569/ENSDARG00000026350
GO:0005911	CC	cell-cell junction	200	0.586137	1.8228	1.65694e-05	0.00210683	0.00198252	2044	tags=18%, list=11%, signal=17%	ENSDARG00000043128/ENSDARG00000009544/ENSDARG00000102750/ENSDARG00000054616/ENSDARG00000051861/ENSDARG00000040628/ENSDARG00000076945/ENSDARG00000069888/ENSDARG00000076789/ENSDARG00000093349/ENSDARG00000017320/ENSDARG00000087641/ENSDARG00000042866/ENSDARG00000014047/ENSDARG00000069450/ENSDARG00000070357/ENSDARG00000005108/ENSDARG00000052705/ENSDARG00000076673/ENSDARG00000070787/ENSDARG00000098695/…
GO:0030593	BP	neutrophil chemotaxis	36	0.793063	2.00788	1.8834e-05	0.00226496	0.00213132	2119	tags=50%, list=12%, signal=44%	ENSDARG00000102332/ENSDARG00000100662/ENSDARG00000079802/ENSDARG00000093779/ENSDARG00000075045/ENSDARG00000067916/ENSDARG00000094706/ENSDARG00000074283/ENSDARG00000041959/ENSDARG00000038010/ENSDARG00000044001/ENSDARG00000098700/ENSDARG00000041107/ENSDARG00000104474/ENSDARG00000074849/ENSDARG00000016939/ENSDARG00000018569/ENSDARG00000026350
GO:0090504	BP	epiboly	67	0.718902	1.99346	1.88927e-05	0.00226496	0.00213132	880	tags=13%, list=5%, signal=13%	ENSDARG00000043128/ENSDARG00000040534/ENSDARG00000102750/ENSDARG00000076945/ENSDARG00000070434/ENSDARG00000061391/ENSDARG00000032631/ENSDARG00000088091/ENSDARG00000087198
GO:0009615	BP	response to virus	54	0.745877	2.00509	2.16774e-05	0.00252663	0.00237755	2111	tags=52%, list=12%, signal=46%	ENSDARG00000026049/ENSDARG00000087057/ENSDARG00000024789/ENSDARG00000004953/ENSDARG00000021688/ENSDARG00000037598/ENSDARG00000005481/ENSDARG00000045661/ENSDARG00000008019/ENSDARG00000024631/ENSDARG00000014427/ENSDARG00000070165/ENSDARG00000023369/ENSDARG00000010756/ENSDARG00000098700/ENSDARG00000043249/ENSDARG00000071288/ENSDARG00000102705/ENSDARG00000073675/ENSDARG00000089463/ENSDARG00000024116/…
GO:0030595	BP	leukocyte chemotaxis	53	0.750881	2.0109	2.63794e-05	0.00293286	0.00275981	2119	tags=42%, list=12%, signal=37%	ENSDARG00000102332/ENSDARG00000100662/ENSDARG00000079802/ENSDARG00000041041/ENSDARG00000093779/ENSDARG00000075045/ENSDARG00000067916/ENSDARG00000010317/ENSDARG00000094706/ENSDARG00000074283/ENSDARG00000041959/ENSDARG00000038010/ENSDARG00000018283/ENSDARG00000102986/ENSDARG00000044001/ENSDARG00000098700/ENSDARG00000041107/ENSDARG00000104474/ENSDARG00000074849/ENSDARG00000016939/ENSDARG00000018569/…
GO:0001702	BP	gastrulation with mouth forming second	54	0.74454	2.0015	2.69553e-05	0.00293286	0.00275981	880	tags=15%, list=5%, signal=14%	ENSDARG00000043128/ENSDARG00000040534/ENSDARG00000102750/ENSDARG00000076945/ENSDARG00000070434/ENSDARG00000032631/ENSDARG00000088091/ENSDARG00000087198
GO:0002011	BP	morphogenesis of an epithelial sheet	92	0.659976	1.90149	2.72596e-05	0.00293286	0.00275981	880	tags=11%, list=5%, signal=10%	ENSDARG00000043128/ENSDARG00000040534/ENSDARG00000102750/ENSDARG00000076945/ENSDARG00000070434/ENSDARG00000098745/ENSDARG00000061391/ENSDARG00000032631/ENSDARG00000088091/ENSDARG00000087198
GO:0009617	BP	response to bacterium	102	0.645235	1.88673	3.12419e-05	0.00317294	0.00298572	1669	tags=39%, list=9%, signal=36%	ENSDARG00000062788/ENSDARG00000026925/ENSDARG00000043093/ENSDARG00000077862/ENSDARG00000100662/ENSDARG00000052039/ENSDARG00000104045/ENSDARG00000069844/ENSDARG00000004301/ENSDARG00000089901/ENSDARG00000021688/ENSDARG00000099980/ENSDARG00000033227/ENSDARG00000041041/ENSDARG00000040076/ENSDARG00000093779/ENSDARG00000075045/ENSDARG00000094012/ENSDARG00000094706/ENSDARG00000042725/ENSDARG00000041959/…
GO:0020037	MF	heme binding	109	0.640711	1.88565	3.17596e-05	0.00317294	0.00298572	1619	tags=23%, list=9%, signal=21%	ENSDARG00000097559/ENSDARG00000039499/ENSDARG00000097556/ENSDARG00000026925/ENSDARG00000098315/ENSDARG00000031952/ENSDARG00000097238/ENSDARG00000101789/ENSDARG00000089087/ENSDARG00000079078/ENSDARG00000097011/ENSDARG00000055159/ENSDARG00000053530/ENSDARG00000101195/ENSDARG00000004539/ENSDARG00000045144/ENSDARG00000018283/ENSDARG00000069734/ENSDARG00000104593/ENSDARG00000013524/ENSDARG00000073764/…
GO:0019898	CC	extrinsic component of membrane	94	0.651041	1.88264	3.13423e-05	0.00317294	0.00298572	629	tags=10%, list=3%, signal=9%	ENSDARG00000002696/ENSDARG00000102750/ENSDARG00000044199/ENSDARG00000035798/ENSDARG00000042529/ENSDARG00000087641/ENSDARG00000092948/ENSDARG00000091140/ENSDARG00000102762
GO:0019897	CC	extrinsic component of plasma membrane	65	0.720642	1.99066	3.33528e-05	0.00325461	0.00306258	551	tags=11%, list=3%, signal=10%	ENSDARG00000002696/ENSDARG00000102750/ENSDARG00000044199/ENSDARG00000035798/ENSDARG00000042529/ENSDARG00000087641/ENSDARG00000092948
GO:0008289	MF	lipid binding	413	0.490901	1.59777	3.73624e-05	0.00356302	0.00335278	2250	tags=19%, list=12%, signal=17%	ENSDARG00000103398/ENSDARG00000012981/ENSDARG00000026726/ENSDARG00000061466/ENSDARG00000102435/ENSDARG00000059163/ENSDARG00000052039/ENSDARG00000041294/ENSDARG00000100095/ENSDARG00000045808/ENSDARG00000033735/ENSDARG00000099672/ENSDARG00000037941/ENSDARG00000099980/ENSDARG00000057437/ENSDARG00000076238/ENSDARG00000044246/ENSDARG00000044684/ENSDARG00000033355/ENSDARG00000032769/ENSDARG00000022807/…
GO:0140375	MF	immune receptor activity	62	0.707898	1.94252	4.65469e-05	0.00434024	0.00408415	1924	tags=50%, list=11%, signal=45%	ENSDARG00000087863/ENSDARG00000076586/ENSDARG00000038541/ENSDARG00000039863/ENSDARG00000055186/ENSDARG00000069311/ENSDARG00000041041/ENSDARG00000069961/ENSDARG00000090834/ENSDARG00000007358/ENSDARG00000102583/ENSDARG00000090890/ENSDARG00000045959/ENSDARG00000086616/ENSDARG00000078970/ENSDARG00000041959/ENSDARG00000068858/ENSDARG00000009087/ENSDARG00000044561/ENSDARG00000068711/ENSDARG00000104077/…
GO:0008544	BP	epidermis development	82	0.669683	1.90597	5.69047e-05	0.0051907	0.00488443	757	tags=16%, list=4%, signal=15%	ENSDARG00000058371/ENSDARG00000017624/ENSDARG00000034677/ENSDARG00000102332/ENSDARG00000012467/ENSDARG00000044356/ENSDARG00000011618/ENSDARG00000086215/ENSDARG00000055045/ENSDARG00000061173/ENSDARG00000061391/ENSDARG00000045661/ENSDARG00000025428
GO:0004896	MF	cytokine receptor activity	59	0.715219	1.94799	6.38878e-05	0.00570369	0.00536715	1924	tags=51%, list=11%, signal=46%	ENSDARG00000087863/ENSDARG00000076586/ENSDARG00000038541/ENSDARG00000039863/ENSDARG00000055186/ENSDARG00000069311/ENSDARG00000041041/ENSDARG00000069961/ENSDARG00000090834/ENSDARG00000007358/ENSDARG00000102583/ENSDARG00000090890/ENSDARG00000045959/ENSDARG00000086616/ENSDARG00000078970/ENSDARG00000041959/ENSDARG00000068858/ENSDARG00000009087/ENSDARG00000044561/ENSDARG00000068711/ENSDARG00000036628/…
GO:0005126	MF	cytokine receptor binding	68	0.692282	1.92506	7.3065e-05	0.0063871	0.00601024	2100	tags=41%, list=12%, signal=37%	ENSDARG00000100662/ENSDARG00000039351/ENSDARG00000103466/ENSDARG00000079333/ENSDARG00000041917/ENSDARG00000111357/ENSDARG00000093779/ENSDARG00000075045/ENSDARG00000058389/ENSDARG00000094706/ENSDARG00000010252/ENSDARG00000055163/ENSDARG00000038095/ENSDARG00000105263/ENSDARG00000025428/ENSDARG00000093608/ENSDARG00000098700/ENSDARG00000089873/ENSDARG00000019367/ENSDARG00000026611/ENSDARG00000034541/…
GO:0005923	CC	bicellular tight junction	62	0.693912	1.90414	9.20568e-05	0.00788307	0.00741794	1701	tags=21%, list=9%, signal=19%	ENSDARG00000043128/ENSDARG00000009544/ENSDARG00000054616/ENSDARG00000040628/ENSDARG00000069888/ENSDARG00000017320/ENSDARG00000014047/ENSDARG00000005108/ENSDARG00000054060/ENSDARG00000042357/ENSDARG00000043658/ENSDARG00000034771/ENSDARG00000063309
GO:0097530	BP	granulocyte migration	53	0.733647	1.96475	0.000100429	0.00842802	0.00793074	2119	tags=42%, list=12%, signal=37%	ENSDARG00000102332/ENSDARG00000100662/ENSDARG00000079802/ENSDARG00000093779/ENSDARG00000075045/ENSDARG00000067916/ENSDARG00000094706/ENSDARG00000089043/ENSDARG00000074283/ENSDARG00000041959/ENSDARG00000038010/ENSDARG00000018283/ENSDARG00000102986/ENSDARG00000044001/ENSDARG00000098700/ENSDARG00000041107/ENSDARG00000104474/ENSDARG00000074849/ENSDARG00000051975/ENSDARG00000016939/ENSDARG00000018569/…
GO:0071621	BP	granulocyte chemotaxis	40	0.761628	1.96226	0.000110606	0.00898891	0.00845853	2119	tags=48%, list=12%, signal=42%	ENSDARG00000102332/ENSDARG00000100662/ENSDARG00000079802/ENSDARG00000093779/ENSDARG00000075045/ENSDARG00000067916/ENSDARG00000094706/ENSDARG00000074283/ENSDARG00000041959/ENSDARG00000038010/ENSDARG00000102986/ENSDARG00000044001/ENSDARG00000098700/ENSDARG00000041107/ENSDARG00000104474/ENSDARG00000074849/ENSDARG00000016939/ENSDARG00000018569/ENSDARG00000026350
GO:0070160	CC	tight junction	63	0.688848	1.89536	0.000111397	0.00898891	0.00845853	1701	tags=21%, list=9%, signal=19%	ENSDARG00000043128/ENSDARG00000009544/ENSDARG00000054616/ENSDARG00000040628/ENSDARG00000069888/ENSDARG00000017320/ENSDARG00000014047/ENSDARG00000005108/ENSDARG00000054060/ENSDARG00000042357/ENSDARG00000043658/ENSDARG00000034771/ENSDARG00000063309
GO:0007186	BP	G protein-coupled receptor signaling pathway	470	0.465822	1.52578	0.000118823	0.00940719	0.00885213	2713	tags=24%, list=15%, signal=21%	ENSDARG00000002696/ENSDARG00000043135/ENSDARG00000044199/ENSDARG00000035798/ENSDARG00000038378/ENSDARG00000069089/ENSDARG00000042529/ENSDARG00000102430/ENSDARG00000100662/ENSDARG00000017634/ENSDARG00000012610/ENSDARG00000102558/ENSDARG00000039351/ENSDARG00000038541/ENSDARG00000103466/ENSDARG00000055186/ENSDARG00000086215/ENSDARG00000041917/ENSDARG00000101984/ENSDARG00000010384/ENSDARG00000041041/…
GO:0051607	BP	defense response to virus	44	0.743592	1.9421	0.000137717	0.0107011	0.0100697	2001	tags=48%, list=11%, signal=43%	ENSDARG00000026049/ENSDARG00000087057/ENSDARG00000024789/ENSDARG00000004953/ENSDARG00000021688/ENSDARG00000037598/ENSDARG00000008019/ENSDARG00000014427/ENSDARG00000023369/ENSDARG00000010756/ENSDARG00000043249/ENSDARG00000071288/ENSDARG00000102705/ENSDARG00000073675/ENSDARG00000089463/ENSDARG00000024116/ENSDARG00000090977/ENSDARG00000068681/ENSDARG00000103747/ENSDARG00000022000/ENSDARG00000071454
GO:0097529	BP	myeloid leukocyte migration	70	0.685785	1.91198	0.000167426	0.0127731	0.0120194	2119	tags=33%, list=12%, signal=29%	ENSDARG00000102332/ENSDARG00000100662/ENSDARG00000079802/ENSDARG00000041041/ENSDARG00000093779/ENSDARG00000075045/ENSDARG00000067916/ENSDARG00000094706/ENSDARG00000089043/ENSDARG00000074283/ENSDARG00000041959/ENSDARG00000038010/ENSDARG00000018283/ENSDARG00000102986/ENSDARG00000044001/ENSDARG00000098700/ENSDARG00000041107/ENSDARG00000104474/ENSDARG00000074849/ENSDARG00000051975/ENSDARG00000016939/…
GO:0042742	BP	defense response to bacterium	50	0.732592	1.94668	0.000181612	0.0136079	0.012805	2111	tags=46%, list=12%, signal=41%	ENSDARG00000026925/ENSDARG00000043093/ENSDARG00000052039/ENSDARG00000069844/ENSDARG00000089901/ENSDARG00000099980/ENSDARG00000040076/ENSDARG00000038010/ENSDARG00000056874/ENSDARG00000055290/ENSDARG00000068966/ENSDARG00000010756/ENSDARG00000098700/ENSDARG00000099465/ENSDARG00000041107/ENSDARG00000058045/ENSDARG00000010423/ENSDARG00000090615/ENSDARG00000031976/ENSDARG00000019742/ENSDARG00000045561/…
GO:0099513	CC	polymeric cytoskeletal fiber	332	0.499833	1.60883	0.000188189	0.0138534	0.013036	2563	tags=18%, list=14%, signal=16%	ENSDARG00000000212/ENSDARG00000058371/ENSDARG00000069046/ENSDARG00000036830/ENSDARG00000094041/ENSDARG00000017624/ENSDARG00000101043/ENSDARG00000041339/ENSDARG00000026049/ENSDARG00000036840/ENSDARG00000008170/ENSDARG00000041051/ENSDARG00000024789/ENSDARG00000039354/ENSDARG00000004953/ENSDARG00000021688/ENSDARG00000042708/ENSDARG00000053066/ENSDARG00000023188/ENSDARG00000028618/ENSDARG00000012729/…
GO:0043296	CC	apical junction complex	67	0.680485	1.88693	0.000198068	0.0143292	0.0134837	1968	tags=22%, list=11%, signal=20%	ENSDARG00000043128/ENSDARG00000009544/ENSDARG00000054616/ENSDARG00000040628/ENSDARG00000069888/ENSDARG00000017320/ENSDARG00000014047/ENSDARG00000005108/ENSDARG00000054060/ENSDARG00000042357/ENSDARG00000043658/ENSDARG00000034771/ENSDARG00000063309/ENSDARG00000079900/ENSDARG00000025076
GO:0031514	CC	motile cilium	69	-0.582824	-1.96623	0.000246611	0.0175387	0.0165038	1577	tags=46%, list=9%, signal=42%	ENSDARG00000100115/ENSDARG00000075917/ENSDARG00000037079/ENSDARG00000101331/ENSDARG00000038024/ENSDARG00000098330/ENSDARG00000032005/ENSDARG00000041300/ENSDARG00000020702/ENSDARG00000069435/ENSDARG00000068678/ENSDARG00000051891/ENSDARG00000001825/ENSDARG00000101431/ENSDARG00000111474/ENSDARG00000018281/ENSDARG00000071198/ENSDARG00000006863/ENSDARG00000068103/ENSDARG00000028900/ENSDARG00000059987/…
GO:0120192	BP	tight junction assembly	28	0.795298	1.93421	0.000277015	0.019055	0.0179307	1535	tags=36%, list=8%, signal=33%	ENSDARG00000043128/ENSDARG00000009544/ENSDARG00000054616/ENSDARG00000040628/ENSDARG00000069888/ENSDARG00000014047/ENSDARG00000005108/ENSDARG00000054060/ENSDARG00000042357/ENSDARG00000034771
GO:0120193	BP	tight junction organization	28	0.795298	1.93421	0.000277015	0.019055	0.0179307	1535	tags=36%, list=8%, signal=33%	ENSDARG00000043128/ENSDARG00000009544/ENSDARG00000054616/ENSDARG00000040628/ENSDARG00000069888/ENSDARG00000014047/ENSDARG00000005108/ENSDARG00000054060/ENSDARG00000042357/ENSDARG00000034771
GO:0019955	MF	cytokine binding	51	0.705377	1.8819	0.000291574	0.019733	0.0185687	2296	tags=49%, list=13%, signal=43%	ENSDARG00000038541/ENSDARG00000039863/ENSDARG00000055186/ENSDARG00000041041/ENSDARG00000075045/ENSDARG00000007358/ENSDARG00000102583/ENSDARG00000090890/ENSDARG00000045959/ENSDARG00000041959/ENSDARG00000068858/ENSDARG00000102986/ENSDARG00000009087/ENSDARG00000053232/ENSDARG00000044561/ENSDARG00000036628/ENSDARG00000104474/ENSDARG00000034541/ENSDARG00000052157/ENSDARG00000024365/ENSDARG00000074850/…
GO:0034330	BP	cell junction organization	267	0.502566	1.59406	0.000302063	0.0201184	0.0189313	1701	tags=10%, list=9%, signal=9%	ENSDARG00000043128/ENSDARG00000009544/ENSDARG00000102750/ENSDARG00000054616/ENSDARG00000040628/ENSDARG00000076945/ENSDARG00000069888/ENSDARG00000008170/ENSDARG00000035018/ENSDARG00000089586/ENSDARG00000087641/ENSDARG00000014047/ENSDARG00000061391/ENSDARG00000098774/ENSDARG00000004954/ENSDARG00000006526/ENSDARG00000005108/ENSDARG00000076673/ENSDARG00000077760/ENSDARG00000070787/ENSDARG00000014976/…
GO:0045321	BP	leukocyte activation	137	0.568875	1.71508	0.000317052	0.0207867	0.0195602	1406	tags=32%, list=8%, signal=30%	ENSDARG00000077862/ENSDARG00000116524/ENSDARG00000101030/ENSDARG00000104635/ENSDARG00000089901/ENSDARG00000079553/ENSDARG00000041041/ENSDARG00000037598/ENSDARG00000102525/ENSDARG00000094012/ENSDARG00000017565/ENSDARG00000010619/ENSDARG00000010317/ENSDARG00000010252/ENSDARG00000104197/ENSDARG00000000906/ENSDARG00000013539/ENSDARG00000052121/ENSDARG00000074283/ENSDARG00000070668/ENSDARG00000045661/…
GO:0099081	CC	supramolecular polymer	426	0.461598	1.50501	0.000340317	0.0216359	0.0203593	2563	tags=19%, list=14%, signal=17%	ENSDARG00000000212/ENSDARG00000058371/ENSDARG00000069046/ENSDARG00000036830/ENSDARG00000094041/ENSDARG00000017624/ENSDARG00000101043/ENSDARG00000041339/ENSDARG00000026049/ENSDARG00000036840/ENSDARG00000008170/ENSDARG00000041051/ENSDARG00000024789/ENSDARG00000039354/ENSDARG00000104836/ENSDARG00000004953/ENSDARG00000021688/ENSDARG00000042708/ENSDARG00000053066/ENSDARG00000045864/ENSDARG00000023188/…
GO:0099512	CC	supramolecular fiber	426	0.461598	1.50501	0.000340317	0.0216359	0.0203593	2563	tags=19%, list=14%, signal=17%	ENSDARG00000000212/ENSDARG00000058371/ENSDARG00000069046/ENSDARG00000036830/ENSDARG00000094041/ENSDARG00000017624/ENSDARG00000101043/ENSDARG00000041339/ENSDARG00000026049/ENSDARG00000036840/ENSDARG00000008170/ENSDARG00000041051/ENSDARG00000024789/ENSDARG00000039354/ENSDARG00000104836/ENSDARG00000004953/ENSDARG00000021688/ENSDARG00000042708/ENSDARG00000053066/ENSDARG00000045864/ENSDARG00000023188/…
GO:0040011	BP	locomotion	322	0.481747	1.54885	0.000349628	0.0218961	0.0206042	2584	tags=25%, list=14%, signal=21%	ENSDARG00000102332/ENSDARG00000100662/ENSDARG00000079802/ENSDARG00000039351/ENSDARG00000035018/ENSDARG00000038541/ENSDARG00000103466/ENSDARG00000004301/ENSDARG00000089901/ENSDARG00000055186/ENSDARG00000022841/ENSDARG00000041917/ENSDARG00000041041/ENSDARG00000093779/ENSDARG00000075045/ENSDARG00000067916/ENSDARG00000058389/ENSDARG00000007358/ENSDARG00000010317/ENSDARG00000094706/ENSDARG00000015752/…
GO:0030097	BP	hemopoiesis	485	0.451264	1.47989	0.000388976	0.0240021	0.0225859	3382	tags=26%, list=19%, signal=22%	ENSDARG00000043135/ENSDARG00000052826/ENSDARG00000079947/ENSDARG00000089087/ENSDARG00000029019/ENSDARG00000098745/ENSDARG00000017320/ENSDARG00000089434/ENSDARG00000006560/ENSDARG00000102525/ENSDARG00000055045/ENSDARG00000090834/ENSDARG00000090638/ENSDARG00000038643/ENSDARG00000017565/ENSDARG00000010619/ENSDARG00000010317/ENSDARG00000038792/ENSDARG00000030490/ENSDARG00000010252/ENSDARG00000069450/…
GO:0043065	BP	positive regulation of apoptotic process	97	0.60898	1.76862	0.000418135	0.0250642	0.0235854	2896	tags=34%, list=16%, signal=29%	ENSDARG00000091926/ENSDARG00000052039/ENSDARG00000008165/ENSDARG00000079333/ENSDARG00000111357/ENSDARG00000055045/ENSDARG00000070272/ENSDARG00000096717/ENSDARG00000013771/ENSDARG00000041414/ENSDARG00000091836/ENSDARG00000087844/ENSDARG00000093381/ENSDARG00000014348/ENSDARG00000040251/ENSDARG00000074656/ENSDARG00000004392/ENSDARG00000094433/ENSDARG00000041108/ENSDARG00000008363/ENSDARG00000042753/…
GO:0043068	BP	positive regulation of programmed cell death	97	0.60898	1.76862	0.000418135	0.0250642	0.0235854	2896	tags=34%, list=16%, signal=29%	ENSDARG00000091926/ENSDARG00000052039/ENSDARG00000008165/ENSDARG00000079333/ENSDARG00000111357/ENSDARG00000055045/ENSDARG00000070272/ENSDARG00000096717/ENSDARG00000013771/ENSDARG00000041414/ENSDARG00000091836/ENSDARG00000087844/ENSDARG00000093381/ENSDARG00000014348/ENSDARG00000040251/ENSDARG00000074656/ENSDARG00000004392/ENSDARG00000094433/ENSDARG00000041108/ENSDARG00000008363/ENSDARG00000042753/…
GO:0009611	BP	response to wounding	125	0.580452	1.7381	0.000439628	0.0259814	0.0244484	2726	tags=26%, list=15%, signal=22%	ENSDARG00000062788/ENSDARG00000026925/ENSDARG00000101043/ENSDARG00000006112/ENSDARG00000018687/ENSDARG00000036893/ENSDARG00000092470/ENSDARG00000090638/ENSDARG00000067916/ENSDARG00000074441/ENSDARG00000041959/ENSDARG00000038010/ENSDARG00000025428/ENSDARG00000079267/ENSDARG00000042816/ENSDARG00000092035/ENSDARG00000090524/ENSDARG00000061351/ENSDARG00000022309/ENSDARG00000104474/ENSDARG00000020606/…
GO:0043297	BP	apical junction assembly	25	0.797849	1.90662	0.000476228	0.0273733	0.0257582	1535	tags=40%, list=8%, signal=37%	ENSDARG00000043128/ENSDARG00000009544/ENSDARG00000054616/ENSDARG00000040628/ENSDARG00000069888/ENSDARG00000014047/ENSDARG00000005108/ENSDARG00000054060/ENSDARG00000042357/ENSDARG00000034771
GO:0070830	BP	bicellular tight junction assembly	25	0.797849	1.90662	0.000476228	0.0273733	0.0257582	1535	tags=40%, list=8%, signal=37%	ENSDARG00000043128/ENSDARG00000009544/ENSDARG00000054616/ENSDARG00000040628/ENSDARG00000069888/ENSDARG00000014047/ENSDARG00000005108/ENSDARG00000054060/ENSDARG00000042357/ENSDARG00000034771
GO:1905360	CC	GTPase complex	42	0.726416	1.88506	0.000496273	0.02814	0.0264797	551	tags=12%, list=3%, signal=12%	ENSDARG00000002696/ENSDARG00000044199/ENSDARG00000035798/ENSDARG00000042529/ENSDARG00000092948
GO:0048882	BP	lateral line development	106	0.588609	1.72852	0.00061502	0.0344083	0.0323781	1996	tags=19%, list=11%, signal=17%	ENSDARG00000040534/ENSDARG00000009544/ENSDARG00000046019/ENSDARG00000011618/ENSDARG00000086215/ENSDARG00000017320/ENSDARG00000045661/ENSDARG00000089223/ENSDARG00000004954/ENSDARG00000041959/ENSDARG00000025428/ENSDARG00000036993/ENSDARG00000009087/ENSDARG00000036628/ENSDARG00000078187/ENSDARG00000022712/ENSDARG00000012073/ENSDARG00000036106/ENSDARG00000103747/ENSDARG00000098511
GO:0001750	CC	photoreceptor outer segment	22	0.822733	1.92098	0.00068151	0.0376265	0.0354064	342	tags=36%, list=2%, signal=36%	ENSDARG00000038378/ENSDARG00000011671/ENSDARG00000042529/ENSDARG00000000380/ENSDARG00000017634/ENSDARG00000012610/ENSDARG00000102558/ENSDARG00000101984
GO:0032101	BP	regulation of response to external stimulus	177	0.532359	1.63977	0.00071223	0.0384831	0.0362125	2379	tags=28%, list=13%, signal=25%	ENSDARG00000102332/ENSDARG00000052039/ENSDARG00000008165/ENSDARG00000104045/ENSDARG00000052322/ENSDARG00000040076/ENSDARG00000090638/ENSDARG00000067916/ENSDARG00000010317/ENSDARG00000104197/ENSDARG00000100649/ENSDARG00000074283/ENSDARG00000091140/ENSDARG00000038095/ENSDARG00000040445/ENSDARG00000004954/ENSDARG00000041959/ENSDARG00000038010/ENSDARG00000025428/ENSDARG00000042816/ENSDARG00000102986/…
GO:0098552	CC	side of membrane	208	0.514786	1.60615	0.000715368	0.0384831	0.0362125	1989	tags=24%, list=11%, signal=22%	ENSDARG00000002696/ENSDARG00000044199/ENSDARG00000035798/ENSDARG00000100139/ENSDARG00000042529/ENSDARG00000077862/ENSDARG00000018687/ENSDARG00000076586/ENSDARG00000035018/ENSDARG00000038541/ENSDARG00000039863/ENSDARG00000079333/ENSDARG00000089901/ENSDARG00000055186/ENSDARG00000041041/ENSDARG00000069961/ENSDARG00000090834/ENSDARG00000060263/ENSDARG00000094012/ENSDARG00000007358/ENSDARG00000102583/…
GO:0004175	MF	endopeptidase activity	240	0.501183	1.57818	0.000735665	0.0390741	0.0367686	2827	tags=27%, list=16%, signal=23%	ENSDARG00000004748/ENSDARG00000056773/ENSDARG00000091926/ENSDARG00000100088/ENSDARG00000052039/ENSDARG00000008165/ENSDARG00000039579/ENSDARG00000034211/ENSDARG00000076950/ENSDARG00000055592/ENSDARG00000055045/ENSDARG00000070272/ENSDARG00000061173/ENSDARG00000001656/ENSDARG00000045199/ENSDARG00000103317/ENSDARG00000006052/ENSDARG00000013771/ENSDARG00000061737/ENSDARG00000042816/ENSDARG00000091836/…
GO:0005834	CC	heterotrimeric G-protein complex	38	0.740722	1.89163	0.000787844	0.0406367	0.038239	551	tags=13%, list=3%, signal=13%	ENSDARG00000002696/ENSDARG00000044199/ENSDARG00000035798/ENSDARG00000042529/ENSDARG00000092948
GO:0001775	BP	cell activation	156	0.544426	1.66435	0.00079414	0.0406367	0.038239	1406	tags=29%, list=8%, signal=27%	ENSDARG00000077862/ENSDARG00000116524/ENSDARG00000101030/ENSDARG00000104635/ENSDARG00000089901/ENSDARG00000079553/ENSDARG00000041041/ENSDARG00000037598/ENSDARG00000102525/ENSDARG00000094012/ENSDARG00000017565/ENSDARG00000010619/ENSDARG00000010317/ENSDARG00000010252/ENSDARG00000104197/ENSDARG00000000906/ENSDARG00000013539/ENSDARG00000052121/ENSDARG00000074283/ENSDARG00000070668/ENSDARG00000045661/…
GO:0005543	MF	phospholipid binding	261	0.487749	1.54407	0.000789723	0.0406367	0.038239	2250	tags=18%, list=12%, signal=16%	ENSDARG00000026726/ENSDARG00000061466/ENSDARG00000102435/ENSDARG00000041294/ENSDARG00000100095/ENSDARG00000045808/ENSDARG00000033735/ENSDARG00000099672/ENSDARG00000037941/ENSDARG00000044246/ENSDARG00000033355/ENSDARG00000022807/ENSDARG00000058820/ENSDARG00000030490/ENSDARG00000058348/ENSDARG00000040178/ENSDARG00000052121/ENSDARG00000010728/ENSDARG00000040295/ENSDARG00000078503/ENSDARG00000046072/…
GO:0031234	CC	extrinsic component of cytoplasmic side of plasma membrane	39	0.740479	1.90051	0.000873904	0.0440365	0.0414382	551	tags=13%, list=3%, signal=12%	ENSDARG00000002696/ENSDARG00000044199/ENSDARG00000035798/ENSDARG00000042529/ENSDARG00000092948
GO:0050776	BP	regulation of immune response	155	0.545161	1.66553	0.00088157	0.0440365	0.0414382	2379	tags=34%, list=13%, signal=30%	ENSDARG00000116524/ENSDARG00000101030/ENSDARG00000104635/ENSDARG00000104045/ENSDARG00000052322/ENSDARG00000004433/ENSDARG00000040076/ENSDARG00000102525/ENSDARG00000017565/ENSDARG00000010619/ENSDARG00000104197/ENSDARG00000100649/ENSDARG00000074283/ENSDARG00000091140/ENSDARG00000038095/ENSDARG00000040445/ENSDARG00000075092/ENSDARG00000024631/ENSDARG00000075962/ENSDARG00000092653/ENSDARG00000105615/…
GO:0046649	BP	lymphocyte activation	116	0.573149	1.70141	0.000941378	0.0464709	0.0437289	1406	tags=34%, list=8%, signal=31%	ENSDARG00000077862/ENSDARG00000116524/ENSDARG00000101030/ENSDARG00000104635/ENSDARG00000089901/ENSDARG00000079553/ENSDARG00000037598/ENSDARG00000102525/ENSDARG00000094012/ENSDARG00000017565/ENSDARG00000010619/ENSDARG00000010317/ENSDARG00000010252/ENSDARG00000104197/ENSDARG00000000906/ENSDARG00000013539/ENSDARG00000052121/ENSDARG00000074283/ENSDARG00000070668/ENSDARG00000045661/ENSDARG00000027063/…
GO:0070098	BP	chemokine-mediated signaling pathway	20	0.822709	1.88474	0.000993456	0.0484714	0.0456114	935	tags=60%, list=5%, signal=57%	ENSDARG00000100662/ENSDARG00000039351/ENSDARG00000103466/ENSDARG00000055186/ENSDARG00000041917/ENSDARG00000041041/ENSDARG00000093779/ENSDARG00000075045/ENSDARG00000058389/ENSDARG00000094706/ENSDARG00000041959/ENSDARG00000093608
GO:0097733	CC	photoreceptor cell cilium	26	0.774164	1.86101	0.0010898	0.0523493	0.0492605	342	tags=31%, list=2%, signal=30%	ENSDARG00000038378/ENSDARG00000011671/ENSDARG00000042529/ENSDARG00000000380/ENSDARG00000017634/ENSDARG00000012610/ENSDARG00000102558/ENSDARG00000101984
GO:0070887	BP	cellular response to chemical stimulus	473	0.445847	1.46049	0.00109789	0.0523493	0.0492605	2224	tags=20%, list=12%, signal=18%	ENSDARG00000091996/ENSDARG00000102332/ENSDARG00000069089/ENSDARG00000098315/ENSDARG00000031952/ENSDARG00000026726/ENSDARG00000077862/ENSDARG00000061466/ENSDARG00000100662/ENSDARG00000079802/ENSDARG00000100095/ENSDARG00000039351/ENSDARG00000038541/ENSDARG00000034852/ENSDARG00000103466/ENSDARG00000004301/ENSDARG00000055186/ENSDARG00000041917/ENSDARG00000041041/ENSDARG00000032769/ENSDARG00000093779/…
GO:1990868	BP	response to chemokine	22	0.809171	1.88931	0.00122926	0.057311	0.0539295	935	tags=55%, list=5%, signal=52%	ENSDARG00000100662/ENSDARG00000039351/ENSDARG00000103466/ENSDARG00000055186/ENSDARG00000041917/ENSDARG00000041041/ENSDARG00000093779/ENSDARG00000075045/ENSDARG00000058389/ENSDARG00000094706/ENSDARG00000041959/ENSDARG00000093608
GO:1990869	BP	cellular response to chemokine	22	0.809171	1.88931	0.00122926	0.057311	0.0539295	935	tags=55%, list=5%, signal=52%	ENSDARG00000100662/ENSDARG00000039351/ENSDARG00000103466/ENSDARG00000055186/ENSDARG00000041917/ENSDARG00000041041/ENSDARG00000093779/ENSDARG00000075045/ENSDARG00000058389/ENSDARG00000094706/ENSDARG00000041959/ENSDARG00000093608
GO:0000786	CC	nucleosome	17	-0.757733	-1.95312	0.00133675	0.0603118	0.0567532	60	tags=24%, list=0%, signal=23%	ENSDARG00000068995/ENSDARG00000035519/ENSDARG00000054058/ENSDARG00000038559
GO:0097731	CC	9+0 non-motile cilium	27	0.76949	1.86085	0.001328	0.0603118	0.0567532	342	tags=30%, list=2%, signal=29%	ENSDARG00000038378/ENSDARG00000011671/ENSDARG00000042529/ENSDARG00000000380/ENSDARG00000017634/ENSDARG00000012610/ENSDARG00000102558/ENSDARG00000101984
GO:0004197	MF	cysteine-type endopeptidase activity	69	0.642197	1.78821	0.00131226	0.0603118	0.0567532	2305	tags=41%, list=13%, signal=36%	ENSDARG00000091926/ENSDARG00000052039/ENSDARG00000008165/ENSDARG00000034211/ENSDARG00000055592/ENSDARG00000055045/ENSDARG00000070272/ENSDARG00000045199/ENSDARG00000103317/ENSDARG00000006052/ENSDARG00000013771/ENSDARG00000091836/ENSDARG00000068152/ENSDARG00000040251/ENSDARG00000043081/ENSDARG00000074656/ENSDARG00000077768/ENSDARG00000014657/ENSDARG00000094433/ENSDARG00000041108/ENSDARG00000055120/…
GO:0030852	BP	regulation of granulocyte differentiation	13	0.874478	1.85853	0.00139417	0.0615783	0.0579449	1037	tags=46%, list=6%, signal=44%	ENSDARG00000053666/ENSDARG00000089043/ENSDARG00000074283/ENSDARG00000056407/ENSDARG00000045959/ENSDARG00000000767
GO:0002252	BP	immune effector process	69	0.640179	1.7826	0.00138449	0.0615783	0.0579449	2217	tags=43%, list=12%, signal=38%	ENSDARG00000076586/ENSDARG00000100927/ENSDARG00000079333/ENSDARG00000089901/ENSDARG00000079553/ENSDARG00000041041/ENSDARG00000069961/ENSDARG00000037598/ENSDARG00000010317/ENSDARG00000102583/ENSDARG00000091140/ENSDARG00000038010/ENSDARG00000042816/ENSDARG00000105615/ENSDARG00000009087/ENSDARG00000000767/ENSDARG00000068966/ENSDARG00000015902/ENSDARG00000036628/ENSDARG00000057121/ENSDARG00000095627/…
GO:0099537	BP	trans-synaptic signaling	314	-0.347241	-1.42171	0.00146485	0.064026	0.0602483	3596	tags=29%, list=20%, signal=23%	ENSDARG00000099928/ENSDARG00000039240/ENSDARG00000001912/ENSDARG00000043010/ENSDARG00000036045/ENSDARG00000021735/ENSDARG00000016480/ENSDARG00000058165/ENSDARG00000063144/ENSDARG00000025728/ENSDARG00000038869/ENSDARG00000059897/ENSDARG00000056347/ENSDARG00000018534/ENSDARG00000014057/ENSDARG00000057098/ENSDARG00000013389/ENSDARG00000002167/ENSDARG00000077560/ENSDARG00000104786/ENSDARG00000032131/…
GO:0002250	BP	adaptive immune response	52	0.687559	1.83751	0.00149075	0.0644864	0.0606815	1416	tags=38%, list=8%, signal=36%	ENSDARG00000103716/ENSDARG00000043093/ENSDARG00000044797/ENSDARG00000076586/ENSDARG00000004433/ENSDARG00000069961/ENSDARG00000037598/ENSDARG00000017565/ENSDARG00000010619/ENSDARG00000010317/ENSDARG00000102583/ENSDARG00000079353/ENSDARG00000011515/ENSDARG00000055290/ENSDARG00000105615/ENSDARG00000101675/ENSDARG00000010756/ENSDARG00000057121/ENSDARG00000095627/ENSDARG00000044613
GO:0031101	BP	fin regeneration	79	0.615701	1.74294	0.00154776	0.0662695	0.0623593	2473	tags=32%, list=14%, signal=27%	ENSDARG00000058371/ENSDARG00000094041/ENSDARG00000026726/ENSDARG00000012405/ENSDARG00000016156/ENSDARG00000036993/ENSDARG00000042816/ENSDARG00000034434/ENSDARG00000017369/ENSDARG00000098700/ENSDARG00000076673/ENSDARG00000022309/ENSDARG00000055120/ENSDARG00000015070/ENSDARG00000099238/ENSDARG00000045799/ENSDARG00000018569/ENSDARG00000058464/ENSDARG00000010571/ENSDARG00000014685/ENSDARG00000016526/…
GO:0002684	BP	positive regulation of immune system process	166	0.528034	1.61914	0.00197079	0.0835295	0.0786009	2382	tags=34%, list=13%, signal=30%	ENSDARG00000077862/ENSDARG00000116524/ENSDARG00000101030/ENSDARG00000104635/ENSDARG00000104045/ENSDARG00000079333/ENSDARG00000089901/ENSDARG00000052322/ENSDARG00000004433/ENSDARG00000040076/ENSDARG00000102525/ENSDARG00000094012/ENSDARG00000017565/ENSDARG00000010619/ENSDARG00000104197/ENSDARG00000100649/ENSDARG00000074283/ENSDARG00000038095/ENSDARG00000038010/ENSDARG00000075092/ENSDARG00000042816/…
GO:0033993	BP	response to lipid	108	0.56891	1.67443	0.00208948	0.0868065	0.0816846	2255	tags=31%, list=12%, signal=28%	ENSDARG00000103398/ENSDARG00000026925/ENSDARG00000026726/ENSDARG00000077862/ENSDARG00000100662/ENSDARG00000100095/ENSDARG00000028367/ENSDARG00000093779/ENSDARG00000075045/ENSDARG00000094012/ENSDARG00000094706/ENSDARG00000020956/ENSDARG00000004539/ENSDARG00000104922/ENSDARG00000087832/ENSDARG00000041959/ENSDARG00000045804/ENSDARG00000100899/ENSDARG00000053131/ENSDARG00000000656/ENSDARG00000098700/…
GO:0045087	BP	innate immune response	176	0.520604	1.60202	0.0020778	0.0868065	0.0816846	2445	tags=34%, list=14%, signal=29%	ENSDARG00000099382/ENSDARG00000052039/ENSDARG00000090119/ENSDARG00000008165/ENSDARG00000075592/ENSDARG00000104045/ENSDARG00000099980/ENSDARG00000052322/ENSDARG00000041041/ENSDARG00000040076/ENSDARG00000102525/ENSDARG00000069563/ENSDARG00000015752/ENSDARG00000104197/ENSDARG00000100649/ENSDARG00000089043/ENSDARG00000091140/ENSDARG00000099639/ENSDARG00000038095/ENSDARG00000040445/ENSDARG00000038669/…
GO:0071674	BP	mononuclear cell migration	39	0.717473	1.84146	0.00219879	0.0904523	0.0851153	2119	tags=41%, list=12%, signal=36%	ENSDARG00000089901/ENSDARG00000041041/ENSDARG00000010317/ENSDARG00000101894/ENSDARG00000089043/ENSDARG00000038095/ENSDARG00000004473/ENSDARG00000038010/ENSDARG00000018283/ENSDARG00000102986/ENSDARG00000068966/ENSDARG00000044001/ENSDARG00000098700/ENSDARG00000051975/ENSDARG00000068969/ENSDARG00000026350
